# CRCM5484: A BET- BDII Selective Compound With Differential Anti-Leukemic Drug Modulation

**DOI:** 10.1101/2021.12.13.472388

**Authors:** Kendall Carrasco, Camille Montersino, Carine Derviaux, Magali Saez-Ayala, Laurent Hoffer, Audrey Restouin, Rémy Castellano, Justine Casassa, Philippe Roche, Eddy Pasquier, Sébastien Combes, Xavier Morelli, Yves Collette, Stéphane Betzi

## Abstract

Differentially screening the Fr-PPIChem chemical library on the BET BRD4-BDII versus -BDI bromodomains led to the discovery of a BDII selective tetrahydropyridothienopyrimidinone (THPTP)-based compound. Structure-activity relationship (SAR) and hit-to-lead approaches allowed us to develop CRCM5484, a potent inhibitor of BET proteins with a preferential and 475-fold selectivity for the second bromodomain of the BRD3 protein (BRD3-BDII) over its first bromodomain (BRD3-BDI). Its very low activity was demonstrated in various cell-based assays, corresponding with recent data describing other selective BDII compounds. However, screening on a drug sensitivity and resistance-profiling platform revealed its ability to modulate the anti-leukemic activity in combination with various FDA-approved and/or in-development drugs in a cell- and context-dependent differential manner. Altogether, the results confirm the originality of the THPTP molecular mode of action in the BD cavity and its potential as starting scaffold for the development of potent and selective bromodomain inhibitors.
