## Supplementary material for "CRCM5484: A BET- BDII Selective Compound With Differential Anti-Leukemic Drug Modulation": experimental-data

Compounds	SMILES	Provider	Provider ID	Purity	CAS number	HTRF BRD4-BD1 IC50 (nM)	HTRF BRD4-BD1 SD	HTRF BRD4-BD2 IC50 (nM)	HTRF BRD4-BD2 SD	HTRF BRD3-BD1 IC50 (nM)	HTRF BRD3-BD1 SD	HTRF BRD3-BD2 IC50 (nM)	HTRF BRD3-BD2 SD	HTRF BRD2-BD1 IC50 (nM)	HTRF BRD2-BD1 SD	HTRF BRD2-BD2 IC50 (nM)	HTRF BRD2-BD2 SD	ITC KD nM	Cells viability EC50 MOLM-14 (µM)	Cells viability EC50 CCRF-CEM (µM)	Cells viability EC50 NB4 (µM)	Cells viability EC50 K-562 (µM)	MYC gene expression in MOLM-14 EC50 (µM)
1	CC(N(CC1)Cc2c1c(C(N(Cc1ccco1)C(SCC(Nc1c(C)ccc(Cl)c1)=O)=N1)=O)c1s2)=O	ChemDiv	G641-0348	≥90	1185149-44-3	4000	500	900	100	8500	550	43	2	5200	290	120	6	-	-	-	-	-	-
2	Cc1noc(C)c1-c1cc(S(Nc2c(C)c(C)ccc2)(=O)=O)c(C)cc1	ChemDiv	F176-0440	≥90	1358716-54-7	11000	900	900	100	-	-	-	-	-	-	-	-	-	-	-	-	-	-
3	CCc(cccc1C)c1NS(c1c(C)ccc(-c2c(C)onc2C)c1)(=O)=O	ChemDiv	F176-0527	≥90	1358396-26-5	9300	800	1100	100	-	-	-	-	-	-	-	-	-	-	-	-	-	-
4	Cc1noc(C)c1-c1cc(S(Nc(cc2)c(C)cc2F)(=O)=O)c(C)cc1	ChemDiv	F176-0574	≥90	1358583-65-9	7400	500	1500	100	-	-	-	-	-	-	-	-	-	-	-	-	-	-
5	COc1cc(C(/C(/c2nc(cccc3)c3o2)=C/c2ccncc2)=O)cc(OC)c1OC	Vitas-M Laboratory	STL071346	≥90	2454175-99-4	4300	200	800	100	-	-	-	-	-	-	-	-	-	-	-	-	-	-
6	Cc1nn(CCO)c(C)c1-c1c(C)c(nc(N)c1C#N)-c1ccc(O)cc1	Chembridge	47081723	≥90	1351112-74-7	8200	800	900	100	-	-	-	-	-	-	-	-	-	-	-	-	-	-
7	Oc(cc1)ccc1N(C(c(cc1)c2cc1Oc1cccc(Oc(cc3)cc(C(N4c(cc5)ccc5O)=O)c3C4=O)c1)=O)C2=O	Vitas-M Laboratory	STK391617	≥90	295348-36-6	1100	100	3200	500	-	-	-	-	-	-	-	-	-	-	-	-	-	-
8	CC(N(CC1)Cc2c1c(C(N(c1ccccc1)C(SCC(Nc1c(C)ccc(Cl)c1)=O)=N1)=O)c1s2)=O	ChemDiv	G641-0025	≥90	1217090-90-8	-	-	-	-	> 25000	1 487	6 300	220	-	-	-	-	-	-	-	-	-	-
9	CC(N(CC1)Cc2c1c(C(N(CC1OCCC1)C(SCC(Nc1c(C)ccc(Cl)c1)=O)=N1)=O)c1s2)=O	ChemDiv	G641-0422	≥90	1189972-54-0	-	-	-	-	7 800	400	410	10	-	-	-	-	-	-	-	-	-	-
10	CCC(N(CC1)Cc2c1c(C(N(C1CCCCC1)C(N1)=O)=O)c1s2)=O	ChemDiv	V014-6657	≥90	922356-59-0	-	-	-	-	> 25000	2 435	-	-	-	-	-	-	-	-	-	-	-	-
11	CC(=O)N1CCc2c(C1)sc1nc(SCC(=O)Nc3ccccc3)n(-c3ccccc3)c(=O)c21	ChemDiv	G641-0030	≥90	1184977-70-5	-	-	-	-	> 25000	1 726	5 500	3 638	-	-	-	-	-	-	-	-	-	-
12	CC(N(CC1)Cc2c1c(C(N(Cc1ccco1)C(SCC(Nc1ccccc1)=O)=N1)=O)c1s2)=O	ChemDiv	G641-0355	≥90	1215718-74-3	-	-	-	-	14 000	510	140	10	-	-	-	-	-	-	-	-	-	-
13	CC(N(CC1)Cc2c1c(C(N(Cc1ccco1)C(SCC(Nc1cc(OC)ccc1)=O)=N1)=O)c1s2)=O	ChemDiv	G641-0323	≥90	1189643-36-4	-	-	-	-	2 800	330	300	12	-	-	-	-	-	-	-	-	-	-
14	CC(N(CC1)Cc2c1c(C(N(Cc1ccco1)C(SCC(Nc(cccc1)c1Cl)=O)=N1)=O)c1s2)=O	ChemDiv	G641-0325	≥90	1215508-33-0	-	-	-	-	2 300	180	100	5	-	-	-	-	-	-	-	-	-	-
15	CC(N(CC1)Cc2c1c(C(N(Cc1ccco1)C(SCC(Nc1cc(C)ccc1)=O)=N1)=O)c1s2)=O	ChemDiv	G641-0345	≥90	1185063-82-4	-	-	-	-	5 200	2 100	440	34	-	-	-	-	-	-	-	-	-	-
16	CC(N(CC1)Cc2c1c(C(N(Cc1ccco1)C(SCC(Nc(cccc1)c1OC)=O)=N1)=O)c1s2)=O	ChemDiv	G641-0327	≥90	1189940-97-3	-	-	-	-	2 200	150	72	3	-	-	-	-	-	-	-	-	-	-
17	CC(N(CC1)Cc2c1c(C(N(Cc1ccco1)C(SCC(Nc(cc1)ccc1OC)=O)=N1)=O)c1s2)=O	ChemDiv	G641-0342	≥90	1215387-46-4	-	-	-	-	3 600	910	570	22	-	-	-	-	-	-	-	-	-	-
18	CC(N(CC1)Cc2c1c(C(N(Cc1ccco1)C(SCC(Nc(cc1)ccc1F)=O)=N1)=O)c1s2)=O	ChemDiv	G641-0343	≥90	1217036-58-2	-	-	-	-	3 000	2 300	420	18	-	-	-	-	-	-	-	-	-	-
19	CC(N(CC1)Cc2c1c(C(N(Cc1ccco1)C(SCC(Nc1c(C)cccc1)=O)=N1)=O)c1s2)=O	ChemDiv	G641-0344	≥90	1216802-03-7	-	-	-	-	3 200	750	220	7	-	-	-	-	-	-	-	-	-	-
20	CC(N(CC1)Cc2c1c(C(N(Cc1ccco1)C(SCC(Nc1ccc(C)cc1)=O)=N1)=O)c1s2)=O	ChemDiv	G641-0326	≥90	1215481-48-3	-	-	-	-	3 100	970	630	23	-	-	-	-	-	-	-	-	-	-
21	CC(N(CC1)Cc2c1c(C(N(Cc1ccco1)C(SCC(Nc1cccc(Cl)c1)=O)=N1)=O)c1s2)=O	ChemDiv	G641-0346	≥90	1185044-25-0	-	-	-	-	4 400	1 700	490	15	-	-	-	-	-	-	-	-	-	-
22	CCOc(cccc1)c1NC(CSC(N1Cc2ccco2)=Nc(sc(C2)c3CCN2C(C)=O)c3C1=O)=O	ChemDiv	G641-0347	≥90	1216929-41-7	-	-	-	-	3 500	730	150	9	-	-	-	-	-	-	-	-	-	-
23	CC(N(CC1)Cc2c1c(C(N(Cc1ccco1)C(SCC(Nc(ccc(F)c1)c1F)=O)=N1)=O)c1s2)=O	ChemDiv	G641-0351	≥90	1216742-87-8	-	-	-	-	7 500	3 300	380	13	-	-	-	-	-	-	-	-	-	-
24	CC(N(CC1)Cc2c1c(C(N(Cc1ccco1)C(SCC(Nc(cccc1)c1F)=O)=N1)=O)c1s2)=O	ChemDiv	G641-0352	≥90	1185075-81-3	-	-	-	-	4 200	320	210	6	-	-	-	-	-	-	-	-	-	-
25	CC(N(CC1)Cc2c1c(C(N(Cc1ccco1)C(SCC(Nc1cc(F)c(C)cc1)=O)=N1)=O)c1s2)=O	ChemDiv	G641-0353	≥90	1189947-24-7	-	-	-	-	6 500	5 200	210	6	-	-	-	-	-	-	-	-	-	-
26	CC(N(CC1)Cc2c1c(C(N(Cc1ccco1)C(SCC(Nc1cc(SC)ccc1)=O)=N1)=O)c1s2)=O	ChemDiv	G641-0357	≥90	1189692-93-0	-	-	-	-	4 500	1 900	410	12	-	-	-	-	-	-	-	-	-	-
27	CC(N(CC1)Cc2c1c(C(N(Cc1ccco1)C(SCC(Nc(cc1)ccc1Cl)=O)=N1)=O)c1s2)=O	ChemDiv	G641-0358	≥90	1216506-86-3	-	-	-	-	4 500	2 000	530	18	-	-	-	-	-	-	-	-	-	-
28	CC(N(CC1)Cc2c1c(C(N(Cc1ccco1)C(SCC(Nc(cc(cc1)F)c1F)=O)=N1)=O)c1s2)=O	ChemDiv	G641-0361	≥90	1189906-77-1	-	-	-	-	4 100	1 600	170	4	-	-	-	-	-	-	-	-	-	-
29	CC(c1cccc(NC(CSC(N2Cc3ccco3)=Nc(sc(C3)c4CCN3C(C)=O)c4C2=O)=O)c1)=O	ChemDiv	G641-0362	≥90	1189461-87-7	-	-	-	-	1 500	64	170	6	-	-	-	-	-	-	-	-	-	-
30	CC(c(cc1)ccc1NC(CSC(N1Cc2ccco2)=Nc(sc(C2)c3CCN2C(C)=O)c3C1=O)=O)=O	ChemDiv	G641-0366	≥90	1189944-52-2	-	-	-	-	1 300	45	320	12	-	-	-	-	-	-	-	-	-	-
31	CCOc(cc1)ccc1NC(CSC(N1Cc2ccco2)=Nc(sc(C2)c3CCN2C(C)=O)c3C1=O)=O	ChemDiv	G641-0368	≥90	1189420-68-5	-	-	-	-	3 800	2 500	880	22	-	-	-	-	-	-	-	-	-	-
32	CC(N(CC1)Cc2c1c(C(N(Cc1ccco1)C(SCC(Nc(cc1)cc(Cl)c1F)=O)=N1)=O)c1s2)=O	ChemDiv	G641-0373	≥90	1189437-15-7	-	-	-	-	4 900	2 700	740	28	-	-	-	-	-	-	-	-	-	-
33	CC(N(CC1)Cc2c1c(C(N(Cc1ccco1)C(SCC(Nc(cc1)cc(F)c1F)=O)=N1)=O)c1s2)=O	ChemDiv	G641-0374	≥90	1189484-35-2	-	-	-	-	3 800	1 500	470	11	-	-	-	-	-	-	-	-	-	-
34	CC(N(CC1)Cc2c1c(C(N(Cc1ccco1)C(SCC(Nc1c(C)nccc1)=O)=N1)=O)c1s2)=O	Synthesized	-	≥95	-	1300	82	130	27	9500	2000	20	1	4700	190	71	2	150	8.5	21.28	>25	>25	7
